# An imbalance between proliferation and differentiation underlies the development of microRNA-defective pineoblastoma

**DOI:** 10.1101/2024.04.23.590638

**Authors:** Claudette R. Fraire, Kavita Desai, Uma A. Obalapuram, Lindsay K. Mendyka, Veena Rajaram, Teja Sebastian, Yemin Wang, Kenan Onel, Jeon Lee, Stephen X. Skapek, Kenneth S. Chen

## Abstract

Mutations in the microRNA processing genes *DICER1* and *DROSHA* drive several cancers that resemble embryonic progenitors. To understand how microRNAs regulate tumorigenesis, we ablated *Drosha* or *Dicer1* in the developing pineal gland to emulate the pathogenesis of pineoblastoma, a brain tumor that resembles undifferentiated precursors of the pineal gland. Accordingly, these mice develop pineal tumors marked by loss of microRNAs, including the let-7/miR-98-5p family, and de-repression of microRNA target genes. Pineal tumors driven by loss of *Drosha* or *Dicer1* mimic tumors driven by *Rb1* loss, as they exhibit upregulation of S-phase genes and homeobox transcription factors that regulate pineal development. Blocking proliferation of these tumors facilitates expression of pinealocyte maturation markers, with a concomitant reduction in embryonic markers. Select embryonic markers remain elevated, however, as the microRNAs that normally repress these target genes remain absent. One such microRNA target gene is the oncofetal transcription factor *Plagl2*, which regulates expression of pro-growth genes, and inhibiting their signaling impairs tumor growth. Thus, we demonstrate that tumors driven by loss of microRNA processing may be therapeutically targeted by inhibiting downstream drivers of proliferation.
