## Supplemental Data 3 for "An imbalance between proliferation and differentiation underlies the development of microRNA-defective pineoblastoma"

### Sheet: DroPinealHallmarks
pathway	pval	padj	log2err	ES	NES
HALLMARK_E2F_TARGETS	7.73768e-48	3.86884e-46	1.80309	0.77671	3.33132
HALLMARK_G2M_CHECKPOINT	1.55953e-40	3.89883e-39	1.65957	0.757797	3.21457
HALLMARK_MYC_TARGETS_V1	1.58106e-29	2.63511e-28	1.40995	0.68428	2.93114
HALLMARK_MTORC1_SIGNALING	1.02464e-11	1.02464e-10	0.875325	0.526985	2.26605
HALLMARK_MITOTIC_SPINDLE	6.15061e-12	7.68826e-11	0.887075	0.525134	2.25445
HALLMARK_UNFOLDED_PROTEIN_RESPONSE	1.06106e-07	8.84213e-07	0.704976	0.537842	2.09138
HALLMARK_SPERMATOGENESIS	2.77255e-06	1.9804e-05	0.627257	0.556847	2.06143
HALLMARK_MYC_TARGETS_V2	0.000104102	0.00052051	0.538434	0.560768	2.00066
HALLMARK_OXIDATIVE_PHOSPHORYLATION	3.45022e-06	2.15639e-05	0.627257	0.431555	1.84995
HALLMARK_GLYCOLYSIS	0.00249567	0.00959872	0.431708	0.359718	1.51897
HALLMARK_DNA_REPAIR	0.0050365	0.0157391	0.407018	0.366187	1.49676
HALLMARK_PANCREAS_BETA_CELLS	0.0912621	0.190129	0.206588	0.48209	1.37253
HALLMARK_P53_PATHWAY	0.023765	0.0594124	0.352488	0.329291	1.36758
HALLMARK_UV_RESPONSE_UP	0.0524109	0.119116	0.287857	0.321367	1.29913
HALLMARK_ALLOGRAFT_REJECTION	0.139535	0.258398	0.172324	0.303867	1.19797
HALLMARK_CHOLESTEROL_HOMEOSTASIS	0.178571	0.318878	0.145516	0.324793	1.1804
HALLMARK_ANDROGEN_RESPONSE	0.334686	0.492185	0.102822	0.281057	1.06005
HALLMARK_APOPTOSIS	0.331915	0.492185	0.106323	0.260615	1.05261
HALLMARK_PI3K_AKT_MTOR_SIGNALING	0.411765	0.571895	0.0925529	0.264831	1.00682
HALLMARK_COMPLEMENT	0.409563	0.571895	0.0922597	0.249001	1.00671
HALLMARK_INTERFERON_ALPHA_RESPONSE	0.461538	0.607287	0.0840746	0.272058	1.00325
HALLMARK_PEROXISOME	0.448065	0.605493	0.0860347	0.262845	0.997026
HALLMARK_APICAL_SURFACE	0.571709	0.680606	0.0713053	0.311744	0.92516
HALLMARK_HEME_METABOLISM	0.756198	0.843061	0.0601186	0.216165	0.892052
HALLMARK_FATTY_ACID_METABOLISM	0.745726	0.843061	0.0623861	0.220958	0.884066
HALLMARK_PROTEIN_SECRETION	0.834382	0.88764	0.0561767	0.220522	0.835078
HALLMARK_REACTIVE_OXIGEN_SPECIES_PATHWAY	0.820463	0.88764	0.0531298	0.239476	0.789788
HALLMARK_INTERFERON_GAMMA_RESPONSE	0.938525	0.97029	0.0496901	0.19213	0.786106
HALLMARK_ADIPOGENESIS	0.982	0.982	0.0465084	0.178438	0.760209
HALLMARK_TGF_BETA_SIGNALING	0.950884	0.97029	0.0471642	0.206275	0.695669
HALLMARK_TNFA_SIGNALING_VIA_NFKB	0.758755	0.843061	0.0571259	-0.218931	-0.883266
HALLMARK_WNT_BETA_CATENIN_SIGNALING	0.529532	0.650562	0.0770737	-0.307534	-0.953325
HALLMARK_HYPOXIA	0.533461	0.650562	0.0734381	-0.23642	-0.971462
HALLMARK_IL6_JAK_STAT3_SIGNALING	0.475806	0.610008	0.0822055	-0.287387	-0.993986
HALLMARK_XENOBIOTIC_METABOLISM	0.205374	0.34229	0.132147	-0.284749	-1.13815
HALLMARK_KRAS_SIGNALING_UP	0.190114	0.327783	0.137251	-0.288231	-1.1542
HALLMARK_ANGIOGENESIS	0.227364	0.355257	0.128143	-0.394834	-1.16836
HALLMARK_HEDGEHOG_SIGNALING	0.212551	0.342824	0.133555	-0.396935	-1.18214
HALLMARK_ESTROGEN_RESPONSE_LATE	0.124756	0.239916	0.175204	-0.29402	-1.1886
HALLMARK_IL2_STAT5_SIGNALING	0.111328	0.222656	0.186433	-0.29644	-1.20464
HALLMARK_MYOGENESIS	0.0296738	0.070652	0.352488	-0.330575	-1.32959
HALLMARK_INFLAMMATORY_RESPONSE	0.0196555	0.0517249	0.352488	-0.359636	-1.39344
HALLMARK_ESTROGEN_RESPONSE_EARLY	0.0156329	0.0459792	0.352488	-0.347055	-1.41032
HALLMARK_NOTCH_SIGNALING	0.0654397	0.14226	0.252961	-0.479071	-1.4548
HALLMARK_BILE_ACID_METABOLISM	0.0166715	0.0463096	0.352488	-0.401664	-1.47305
HALLMARK_KRAS_SIGNALING_DN	0.00308938	0.0110335	0.431708	-0.420358	-1.55272
HALLMARK_COAGULATION	0.00486358	0.0157391	0.407018	-0.422787	-1.55674
HALLMARK_APICAL_JUNCTION	0.0011683	0.00486793	0.45506	-0.388112	-1.574
HALLMARK_UV_RESPONSE_DN	0.000136319	0.000619633	0.518848	-0.439607	-1.74417
HALLMARK_EPITHELIAL_MESENCHYMAL_TRANSITION	5.48334e-06	3.0463e-05	0.610527	-0.444266	-1.81361

### Sheet: RbPinealHallmarks
pathway	pval	padj	log2err	ES	NES
HALLMARK_E2F_TARGETS	1.08167e-45	5.40835e-44	1.76244	0.767749	3.19581
HALLMARK_G2M_CHECKPOINT	1.99705e-41	4.99263e-40	1.67818	0.758656	3.14087
HALLMARK_MITOTIC_SPINDLE	1.02779e-14	1.02779e-13	0.986546	0.57255	2.37611
HALLMARK_MYC_TARGETS_V1	3.70303e-15	4.62879e-14	0.996986	0.573165	2.37181
HALLMARK_INTERFERON_ALPHA_RESPONSE	2.02657e-05	0.000101329	0.57561	0.534974	1.93143
HALLMARK_SPERMATOGENESIS	2.52501e-05	0.000105209	0.57561	0.522744	1.87286
HALLMARK_INTERFERON_GAMMA_RESPONSE	6.22782e-06	3.4599e-05	0.610527	0.454361	1.82743
HALLMARK_MYC_TARGETS_V2	0.000425537	0.00141846	0.498493	0.531681	1.80705
HALLMARK_ALLOGRAFT_REJECTION	0.00107909	0.00299746	0.45506	0.414001	1.57202
HALLMARK_DNA_REPAIR	0.00254578	0.00578587	0.431708	0.37946	1.49576
HALLMARK_MTORC1_SIGNALING	0.10219	0.167713	0.188204	0.288601	1.19678
HALLMARK_P53_PATHWAY	0.32902	0.432921	0.0982123	0.259067	1.05711
HALLMARK_INFLAMMATORY_RESPONSE	0.426763	0.533454	0.0822055	0.264317	1.01779
HALLMARK_PANCREAS_BETA_CELLS	0.461066	0.548888	0.0847985	0.364423	0.990243
HALLMARK_UNFOLDED_PROTEIN_RESPONSE	0.53407	0.621012	0.0714786	0.255678	0.965703
HALLMARK_UV_RESPONSE_UP	0.794776	0.883085	0.0530213	0.219466	0.86167
HALLMARK_GLYCOLYSIS	0.891386	0.948283	0.0479259	0.201593	0.824412
HALLMARK_TNFA_SIGNALING_VIA_NFKB	0.916821	0.955022	0.0460458	0.201905	0.80783
HALLMARK_PI3K_AKT_MTOR_SIGNALING	0.955939	0.955939	0.0457704	0.195471	0.722665
HALLMARK_WNT_BETA_CATENIN_SIGNALING	0.849505	0.923375	0.0526973	-0.240823	-0.766471
HALLMARK_COMPLEMENT	0.953092	0.955939	0.0508054	-0.190484	-0.769504
HALLMARK_IL6_JAK_STAT3_SIGNALING	0.645161	0.733138	0.0665892	-0.257057	-0.90829
HALLMARK_REACTIVE_OXIGEN_SPECIES_PATHWAY	0.445759	0.543609	0.0845557	-0.295657	-1.00293
HALLMARK_HEME_METABOLISM	0.251055	0.348687	0.124434	-0.261062	-1.08307
HALLMARK_IL2_STAT5_SIGNALING	0.269397	0.364049	0.120985	-0.26559	-1.08758
HALLMARK_APICAL_SURFACE	0.354455	0.45443	0.0978773	-0.352764	-1.08935
HALLMARK_PROTEIN_SECRETION	0.223158	0.318797	0.132846	-0.300553	-1.13175
HALLMARK_ANDROGEN_RESPONSE	0.181818	0.26738	0.147331	-0.305193	-1.14354
HALLMARK_CHOLESTEROL_HOMEOSTASIS	0.167006	0.25304	0.153159	-0.330653	-1.19096
HALLMARK_KRAS_SIGNALING_DN	0.103982	0.167713	0.206588	-0.326045	-1.23805
HALLMARK_APOPTOSIS	0.0922747	0.159094	0.216543	-0.307722	-1.24075
HALLMARK_HEDGEHOG_SIGNALING	0.164356	0.25304	0.152145	-0.403238	-1.24521
HALLMARK_KRAS_SIGNALING_UP	0.0230538	0.0443342	0.352488	-0.326375	-1.33649
HALLMARK_PEROXISOME	0.0326167	0.0582441	0.321776	-0.363532	-1.36214
HALLMARK_OXIDATIVE_PHOSPHORYLATION	0.00317347	0.0066114	0.431708	-0.335678	-1.41817
HALLMARK_ESTROGEN_RESPONSE_LATE	0.00831475	0.0166295	0.38073	-0.355379	-1.44503
HALLMARK_TGF_BETA_SIGNALING	0.0272424	0.0504488	0.352488	-0.428122	-1.47127
HALLMARK_HYPOXIA	0.00281796	0.00612599	0.431708	-0.358442	-1.4881
HALLMARK_MYOGENESIS	0.00139769	0.00367812	0.45506	-0.387791	-1.56657
HALLMARK_ESTROGEN_RESPONSE_EARLY	0.000674519	0.00210787	0.477271	-0.380658	-1.57725
HALLMARK_BILE_ACID_METABOLISM	0.00206213	0.00490983	0.431708	-0.436902	-1.62512
HALLMARK_COAGULATION	0.000900169	0.00264756	0.477271	-0.445344	-1.66463
HALLMARK_UV_RESPONSE_DN	0.000135066	0.000519484	0.518848	-0.428596	-1.72093
HALLMARK_FATTY_ACID_METABOLISM	2.50218e-05	0.000105209	0.57561	-0.444205	-1.76717
HALLMARK_ADIPOGENESIS	6.10832e-06	3.4599e-05	0.610527	-0.423945	-1.7873
HALLMARK_ANGIOGENESIS	0.00162389	0.00405972	0.45506	-0.605862	-1.82382
HALLMARK_NOTCH_SIGNALING	0.000218012	0.000778614	0.518848	-0.632633	-1.95359
HALLMARK_APICAL_JUNCTION	6.1025e-08	5.08542e-07	0.704976	-0.482392	-2.00045
HALLMARK_XENOBIOTIC_METABOLISM	2.33168e-07	1.66549e-06	0.690132	-0.497538	-2.0061
HALLMARK_EPITHELIAL_MESENCHYMAL_TRANSITION	5.87236e-16	9.78726e-15	1.02767	-0.584466	-2.43347

### Sheet: DroRbHallmarks
pathway	pval	padj	log2err	ES	NES
HALLMARK_OXIDATIVE_PHOSPHORYLATION	4.36311e-24	2.18156e-22	1.27091	0.62999	2.79293
HALLMARK_MYC_TARGETS_V1	2.53004e-14	6.32509e-13	0.975995	0.536075	2.37658
HALLMARK_UNFOLDED_PROTEIN_RESPONSE	9.62867e-09	9.62867e-08	0.74774	0.557422	2.26042
HALLMARK_FATTY_ACID_METABOLISM	5.45259e-09	6.81574e-08	0.761461	0.53534	2.24239
HALLMARK_MTORC1_SIGNALING	1.10415e-10	1.84024e-09	0.839089	0.49126	2.18424
HALLMARK_ADIPOGENESIS	1.88775e-08	1.57313e-07	0.733762	0.466679	2.07484
HALLMARK_GLYCOLYSIS	4.06196e-08	2.9014e-07	0.719513	0.465756	2.05551
HALLMARK_XENOBIOTIC_METABOLISM	5.97377e-06	3.73361e-05	0.610527	0.44928	1.88274
HALLMARK_PROTEIN_SECRETION	0.00236585	0.00739327	0.431708	0.417819	1.66502
HALLMARK_ANDROGEN_RESPONSE	0.00195906	0.00718037	0.431708	0.419835	1.64476
HALLMARK_PANCREAS_BETA_CELLS	0.0211767	0.0504206	0.352488	0.548348	1.62451
HALLMARK_PEROXISOME	0.00582094	0.0153183	0.407018	0.404924	1.59401
HALLMARK_HYPOXIA	0.000994016	0.00451826	0.45506	0.364625	1.5889
HALLMARK_EPITHELIAL_MESENCHYMAL_TRANSITION	0.00438577	0.0124344	0.407018	0.355236	1.53711
HALLMARK_P53_PATHWAY	0.00225044	0.00739327	0.431708	0.349506	1.52821
HALLMARK_APOPTOSIS	0.00447639	0.0124344	0.407018	0.358002	1.51163
HALLMARK_UV_RESPONSE_UP	0.0073843	0.0184608	0.407018	0.35042	1.47615
HALLMARK_NOTCH_SIGNALING	0.0638723	0.118282	0.252961	0.450241	1.43811
HALLMARK_REACTIVE_OXIGEN_SPECIES_PATHWAY	0.0688935	0.123024	0.248911	0.407671	1.40034
HALLMARK_HEME_METABOLISM	0.0408084	0.0887139	0.321776	0.31372	1.35421
HALLMARK_APICAL_SURFACE	0.109562	0.170857	0.190023	0.435389	1.34696
HALLMARK_ESTROGEN_RESPONSE_LATE	0.043178	0.0899542	0.321776	0.318895	1.3465
HALLMARK_ANGIOGENESIS	0.111554	0.170857	0.188204	0.430253	1.33107
HALLMARK_APICAL_JUNCTION	0.0280513	0.0637531	0.352488	0.311609	1.32856
HALLMARK_ESTROGEN_RESPONSE_EARLY	0.0542169	0.104263	0.276501	0.30764	1.3272
HALLMARK_CHOLESTEROL_HOMEOSTASIS	0.0836735	0.144265	0.222056	0.352604	1.31477
HALLMARK_MYC_TARGETS_V2	0.116183	0.170857	0.188204	0.349238	1.26372
HALLMARK_KRAS_SIGNALING_UP	0.102296	0.170494	0.202072	0.286623	1.21097
HALLMARK_MYOGENESIS	0.114286	0.170857	0.188204	0.285441	1.20214
HALLMARK_TGF_BETA_SIGNALING	0.213552	0.288584	0.134273	0.325344	1.15562
HALLMARK_COMPLEMENT	0.169734	0.235742	0.152145	0.27405	1.15444
HALLMARK_PI3K_AKT_MTOR_SIGNALING	0.22766	0.299552	0.132147	0.283138	1.12793
HALLMARK_IL2_STAT5_SIGNALING	0.35743	0.446787	0.0982123	0.239636	1.03382
HALLMARK_DNA_REPAIR	0.444676	0.542288	0.0878313	0.236229	0.99806
HALLMARK_UV_RESPONSE_DN	0.655242	0.744593	0.0658312	0.218358	0.914639
HALLMARK_G2M_CHECKPOINT	0.779412	0.829161	0.059476	0.19964	0.884057
HALLMARK_COAGULATION	0.694737	0.77193	0.0650878	0.227787	0.881434
HALLMARK_WNT_BETA_CATENIN_SIGNALING	0.736952	0.801035	0.0618406	0.260307	0.847633
HALLMARK_MITOTIC_SPINDLE	0.993521	1	0.0494905	0.157875	0.701171
HALLMARK_SPERMATOGENESIS	0.979167	1	0.048506	0.16681	0.642972
HALLMARK_E2F_TARGETS	1	1	0.0479259	0.127661	0.569815
HALLMARK_HEDGEHOG_SIGNALING	0.60355	0.710472	0.0687943	-0.290831	-0.920884
HALLMARK_BILE_ACID_METABOLISM	0.611006	0.710472	0.0662842	-0.240583	-0.928895
HALLMARK_IL6_JAK_STAT3_SIGNALING	0.321905	0.412698	0.101351	-0.288738	-1.07315
HALLMARK_ALLOGRAFT_REJECTION	0.128302	0.183288	0.169571	-0.292643	-1.20094
HALLMARK_TNFA_SIGNALING_VIA_NFKB	0.0460598	0.0921197	0.321776	-0.314837	-1.3252
HALLMARK_INFLAMMATORY_RESPONSE	0.0020105	0.00718037	0.431708	-0.401063	-1.63285
HALLMARK_KRAS_SIGNALING_DN	0.00199065	0.00718037	0.431708	-0.422379	-1.6685
HALLMARK_INTERFERON_ALPHA_RESPONSE	0.000394986	0.00197493	0.498493	-0.463554	-1.7967
HALLMARK_INTERFERON_GAMMA_RESPONSE	1.75207e-05	9.73372e-05	0.57561	-0.426607	-1.80051
