## Supplemental Data 4 for "An imbalance between proliferation and differentiation underlies the development of microRNA-defective pineoblastoma"

### Sheet: Top Hallmarks
pathway	pval	padj	log2err	ES	NES
HALLMARK_E2F_TARGETS	2.9991e-47	1.49955e-45	1.79157	0.692529	3.72442
HALLMARK_G2M_CHECKPOINT	1.47746e-28	3.69365e-27	1.38775	0.589148	3.18062
HALLMARK_MYC_TARGETS_V1	5.44421e-27	9.07369e-26	1.34993	0.57585	3.10638
HALLMARK_SPERMATOGENESIS	1.10136e-05	7.86683e-05	0.593325	0.415698	2.0122
HALLMARK_MTORC1_SIGNALING	2.66315e-07	2.66315e-06	0.674963	0.352279	1.89456
HALLMARK_MYC_TARGETS_V2	0.000276394	0.00138197	0.498493	0.428075	1.82267
HALLMARK_PROTEIN_SECRETION	0.000729936	0.00331789	0.477271	0.352356	1.65864
HALLMARK_DNA_REPAIR	0.00588443	0.0183889	0.407018	0.278555	1.4225
HALLMARK_MITOTIC_SPINDLE	0.00316647	0.0113088	0.431708	0.263049	1.42232
HALLMARK_UNFOLDED_PROTEIN_RESPONSE	0.0287407	0.0598764	0.352488	0.276968	1.35549
HALLMARK_GLYCOLYSIS	0.016731	0.0440288	0.352488	0.251179	1.34655
HALLMARK_ANDROGEN_RESPONSE	0.110661	0.190795	0.287805	0.259957	1.22637
HALLMARK_PANCREAS_BETA_CELLS	0.194719	0.29503	0.183024	0.343602	1.2208
HALLMARK_ESTROGEN_RESPONSE_LATE	0.080147	0.154539	0.287805	0.221896	1.1729
HALLMARK_OXIDATIVE_PHOSPHORYLATION	0.1876	0.29503	0.249247	0.207679	1.11438
HALLMARK_HEME_METABOLISM	0.191456	0.29503	0.249247	0.208447	1.10185
HALLMARK_UV_RESPONSE_UP	0.348148	0.45809	0.206588	0.204028	1.05102
HALLMARK_PEROXISOME	0.312821	0.446886	0.179782	0.218889	1.0494
HALLMARK_APICAL_SURFACE	0.590444	0.647681	0.0999277	0.243998	0.934139
HALLMARK_FATTY_ACID_METABOLISM	0.855172	0.872625	0.121543	0.171414	0.874642
HALLMARK_PI3K_AKT_MTOR_SIGNALING	0.942472	0.942472	0.0249901	-0.178937	-0.717429
HALLMARK_P53_PATHWAY	0.818694	0.852806	0.0280107	-0.192871	-0.830988
HALLMARK_APOPTOSIS	0.783815	0.833846	0.0314929	-0.19995	-0.845664
HALLMARK_TGF_BETA_SIGNALING	0.559732	0.644756	0.0540088	-0.257844	-0.929798
HALLMARK_REACTIVE_OXYGEN_SPECIES_PATHWAY	0.567385	0.644756	0.0535669	-0.263421	-0.933652
HALLMARK_XENOBIOTIC_METABOLISM	0.595867	0.647681	0.0439759	-0.222521	-0.94583
HALLMARK_WNT_BETA_CATENIN_SIGNALING	0.512712	0.610371	0.0605093	-0.289071	-0.973858
HALLMARK_ESTROGEN_RESPONSE_EARLY	0.445701	0.543538	0.0566484	-0.236281	-1.0141
HALLMARK_CHOLESTEROL_HOMEOSTASIS	0.443445	0.543538	0.0629395	-0.268782	-1.02086
HALLMARK_ADIPOGENESIS	0.414414	0.531301	0.0598603	-0.237631	-1.02384
HALLMARK_HYPOXIA	0.335586	0.45491	0.0701132	-0.246347	-1.05827
HALLMARK_NOTCH_SIGNALING	0.336634	0.45491	0.0817516	-0.338471	-1.09885
HALLMARK_BILE_ACID_METABOLISM	0.282367	0.415246	0.0838361	-0.280721	-1.119
HALLMARK_KRAS_SIGNALING_DN	0.114793	0.191321	0.1396	-0.302379	-1.25525
HALLMARK_COAGULATION	0.106487	0.190156	0.148262	-0.317213	-1.27183
HALLMARK_HEDGEHOG_SIGNALING	0.0834512	0.154539	0.183024	-0.415322	-1.35819
HALLMARK_ANGIOGENESIS	0.0820368	0.154539	0.184706	-0.420118	-1.36392
HALLMARK_KRAS_SIGNALING_UP	0.0221048	0.0526306	0.352488	-0.31894	-1.37198
HALLMARK_ALLOGRAFT_REJECTION	0.0260646	0.0566622	0.352488	-0.329733	-1.39904
HALLMARK_APICAL_JUNCTION	0.025001	0.0566622	0.352488	-0.326278	-1.40036
HALLMARK_UV_RESPONSE_DN	0.0212275	0.0526306	0.352488	-0.345601	-1.4467
HALLMARK_IL2_STAT5_SIGNALING	0.00689223	0.0191451	0.407018	-0.34152	-1.46911
HALLMARK_INFLAMMATORY_RESPONSE	0.00658539	0.0191451	0.407018	-0.347321	-1.48247
HALLMARK_COMPLEMENT	0.00281147	0.0111155	0.431708	-0.358977	-1.53388
HALLMARK_MYOGENESIS	0.00289004	0.0111155	0.431708	-0.363541	-1.54399
HALLMARK_IL6_JAK_STAT3_SIGNALING	0.00399811	0.013327	0.407018	-0.421827	-1.62812
HALLMARK_INTERFERON_GAMMA_RESPONSE	0.000269079	0.00138197	0.498493	-0.379556	-1.63577
HALLMARK_TNFA_SIGNALING_VIA_NFKB	3.85772e-06	3.21476e-05	0.610527	-0.419736	-1.80844
HALLMARK_INTERFERON_ALPHA_RESPONSE	0.000119487	0.000746797	0.538434	-0.463268	-1.83335
HALLMARK_EPITHELIAL_MESENCHYMAL_TRANSITION	1.00175e-08	1.25219e-07	0.74774	-0.457868	-1.97913

### Sheet: Top miRNA targets
pathway	pval	padj	log2err	ES	NES
miR-25-3p	0.0223309	0.138451	0.352488	0.331718	1.4859
miR-26-5p	0.0689316	0.305268	0.287805	0.34325	1.36955
let-7-5p	0.0141149	0.109391	0.38073	0.250271	1.31509
miR-15-5p	0.0492234	0.254321	0.321776	0.27317	1.30133
miR-1-3p	0.232394	0.65493	0.172324	0.298411	1.15519
miR-148-3p	0.389474	0.82284	0.129443	0.277032	1.03272
miR-30-5p	0.609302	0.852094	0.117766	0.201235	0.934061
miR-19-3p	0.614754	0.852094	0.10882	0.205674	0.912204
miR-125-5p	0.95	0.981667	0.0840746	0.158093	0.714378
miR-183-5p	0.986207	0.986207	0.0288568	-0.167819	-0.560681
miR-17-5p	0.903226	0.965517	0.0299196	-0.19461	-0.741075
miR-135-5p	0.871795	0.965201	0.0338245	-0.215229	-0.748445
miR-199-5p	0.699164	0.866964	0.0454968	-0.257188	-0.84552
miR-130-3p	0.746231	0.884846	0.0377705	-0.216222	-0.854085
miR-124-3p	0.770673	0.884846	0.0299907	-0.199473	-0.867804
miR-9-5p	0.659686	0.852094	0.0453152	-0.24473	-0.891164
miR-137	0.648148	0.852094	0.0466015	-0.245783	-0.8969
miR-133a-3p	0.589947	0.852094	0.0509083	-0.258381	-0.929117
miR-101-3p	0.517094	0.84368	0.0605093	-0.307902	-0.953842
miR-302c-3p	0.50295	0.84368	0.0635008	-0.332979	-0.97842
miR-22-3p	0.448476	0.84368	0.0683111	-0.328573	-1.00197
miR-182-5p	0.477778	0.84368	0.063079	-0.297902	-1.00251
miR-138-5p	0.398148	0.82284	0.0696133	-0.281478	-1.03978
miR-128-3p	0.389291	0.82284	0.0753094	-0.356407	-1.06298
miR-153-3p	0.255172	0.659195	0.0959207	-0.335767	-1.13659
miR-96-5p	0.159948	0.540286	0.122108	-0.312845	-1.20386
miR-200bc-3p	0.174286	0.540286	0.122679	-0.400171	-1.24986
miR-27-3p	0.134801	0.522352	0.138805	-0.38479	-1.27807
miR-29-3p	0.00874399	0.0903545	0.38073	-0.36223	-1.48776
miR-218-5p	0.00249373	0.0386528	0.431708	-0.489099	-1.7273
miR-34-5p	0.00122112	0.0378548	0.45506	-0.566162	-1.8291
